# Microbial Metagenomes Across a Complete Phytoplankton Bloom Cycle: High-Resolution Sampling Every 4 Hours Over 22 Days

**DOI:** 10.1101/2024.09.27.614549

**Authors:** Brook L. Nunn, Emma Timmins-Schiffman, Miranda C. Mudge, Deanna Plubell, Gabriella Chebli, Julia Kubanek, Michael Riffle, William S. Noble, Elizabeth Harvey, Tasman A. Nunn, Marcel Huntemann, Alicia Clum, Brian Foster, Bryce Foster, Simon Roux, Krishnaveni Palaniappan, Supratim Mukherjee, T.B.K. Reddy, Chris Daum, Alex Copeland, I-Min A. Chen, Natalia N. Ivanova, Nikos C. Kyrpides, Tijana Glavina del Rio, Emiley A. Eloe-Fadrosh

## Abstract

In May and June of 2021, marine microbial samples were collected for DNA sequencing in East Sound, WA, USA every 4 hours for 22 days. This high temporal resolution sampling effort captured the last 3 days of a *Rhizosolenia* sp. bloom, the initiation and complete bloom cycle of Chaetoceros socialis (8 days), and the following bacterial bloom (2 days). Metagenomes were completed on the time series, and the dataset includes 128 size-fractionated microbial samples (0.22-1.2 *µ*m), providing gene abundances for the dominant members of bacteria, archaea, and viruses. This dataset also has time-matched nutrient analyses, flow cytometry data, and physical parameters of the environment at a single point of sampling within a coastal ecosystem that experiences regular bloom events, facilitating a range of modeling efforts that can be leveraged to understand microbial community structure and their influences on the growth, maintenance, and senescence of phytoplankton blooms.
