## Supplementary material for "Microbial Metagenomes Across a Complete Phytoplankton Bloom Cycle: High-Resolution Sampling Every 4 Hours Over 22 Days": Nunn_OrcasIsland_Data_FlowCytometry.xlsx

### Sheet: Flow Cytometry
Orcas Island, WA, USA 2021 Coastal Ocean (2m depth) Time Series - Flow Cytometry
Day	Hour	Collection Date	DateID	Cyanobacteria (cells/mL)					Picoeukaryotes (cells/mL)					Nanoeukaryotes (cells/mL)					Bacteria (cells/mL)				Latitude	Longitude
				Replicate 1	Replicate 2	Replicate 3	Average	Standard Deviation	Replicate 1	Replicate 2	Replicate 3	Average	Standard Deviation	Replicate 1	Replicate 2	Replicate 3	Average	Standard Deviation	Replicate 1	Replicate 2	Average	Standard Deviation
1	05:00:00	2021-05-28	5/28/202 5:00	1729	2841	3225	2598	777	1879	2411	2533	1706	348	495	495	523	505	16	1870000	1490000	1680000	274000	48.6765	-122.883
1	09:00:00	2021-05-28	2021-05-28 09:00:00	3234	3580	3954	3589	360	2196	2711	2552	1865	263	439	579	720	579	140	2750000	2320000	2540000	304000	48.6765	-122.883
1	13:00:00	2021-05-28	2021-05-28 13:00:00	3384	2729	3758	3291	521	2075	1916	2029	1505	82	823	411	458	564	225	1780000	2440000	2110000	466000	48.6765	-122.883
1	17:00:00	2021-05-28	2021-05-28 17:00:00	3374	4160	4160	3898	454	2636	2814	2907	2089	138	738	589	710	679	79	2560000	2880000	2720000	225000	48.6765	-122.883
1	21:00:00	2021-05-28	2021-05-28 21:00:00	2066	1851	4393	2770	1410	1783	1617	2356	1439	387	453	374	925	584	298	1660000	2400000	2030000	522000	48.6765	-122.883
2	01:00:00	2021-05-29	2021-05-29 01:00:00	1355	2383	4372	2704	1534	2281	2477	2711	1867	216	580	458	1267	768	436	1380000	3720000	2550000	1650000	48.6765	-122.883
2	05:00:00	2021-05-29	2021-05-29 05:00:00	2710	2729	5281	3573	1479	2112	2037	2645	1699	331	467	280	608	452	164	3760000	2730000	3250000	727000	48.6765	-122.883
2	09:00:00	2021-05-29	2021-05-29 09:00:00	5178	5824	4273	5091	779	2655	2636	2767	2014	71	785	832	879	832	47	2600000	3860000	3230000	893000	48.6765	-122.883
2	13:00:00	2021-05-29	2021-05-29 13:00:00	2328	3614	5256	3732	1468	3206	4651	4790	3162	877	776	1306	967	1016	268	2120000	1120000	1620000	707000	48.6765	-122.883
2	15:00:00	2021-05-29	2021-05-29 15:00:00	4094	4309	3394	3932	479	2038	2739	2421	1800	351	673	804	813	763	78	1460000	1310000	1390000	109000	48.6765	-122.883
2	17:00:00	2021-05-29	2021-05-29 17:00:00	4329	5583	4939	4950	627	2556	3870	2529	2239	766	532	826	615	658	151	416000	2510000	1460000	1480000	48.6765	-122.883
2	19:00:00	2021-05-29	2021-05-29 19:00:00	4437	5319	3766	4508	779	3435	3898	3188	2630	361	913	1206	837	985	195	1850000	1260000	1560000	416000	48.6765	-122.883
2	21:00:00	2021-05-29	2021-05-29 21:00:00	3662	2329	3908	3300	849	4845	2547	2694	2521	1286	965	355	535	618	313	720000	696000	708000	16500	48.6765	-122.883
2	23:00:00	2021-05-29	2021-05-29 23:00:00	3386	3949	4103	3813	377	2208	2436	2666	1827	229	893	752	1118	921	185	818000	925000	871000	76000	48.6765	-122.883
3	03:00:00	2021-05-30	2021-05-30 03:00:00	2868	3573	4479	3640	808	1950	2117	1580	1412	275	851	558	309	572	271	1640000	1860000	1750000	155000	48.6765	-122.883
3	05:00:00	2021-05-30	2021-05-30 05:00:00	7281	5872	3735	5629	1785	1779	1954	1439	1293	262	677	598	438	571	122	2540000	4070000	3300000	1080000	48.6765	-122.883
3	07:00:00	2021-05-30	2021-05-30 07:00:00	4300	5010	3234	4182	894	1514	1309	1458	1070	106	327	421	393	380	48	3440000	1220000	2330000	1570000	48.6765	-122.883
3	11:00:00	2021-05-30	2021-05-30 11:00:00	4200	1833	2113	2715	1293	2317	2169	1646	1533	353	662	421	337	473	169	1770000	1930000	1850000	112000	48.6765	-122.883
3	13:00:00	2021-05-30	2021-05-30 13:00:00	2721	2287	7536	4181	2914	1658	1436	1851	1236	208	606	718	757	694	79	1030000	2880000	1950000	1310000	48.6765	-122.883
3	17:00:00	2021-05-30	2021-05-30 17:00:00	8172	2830	3010	4671	3033	1943	2099	1823	1466	138	443	595	477	505	80	1360000	1380000	1370000	16500	48.6765	-122.883
3	21:00:00	2021-05-30	2021-05-30 21:00:00	2307	4969		3638	1882	3955	3657		2538	211	744	533		639	149	1380000	668000	1030000	506000	48.6765	-122.883
4	01:00:00	2021-05-31	2021-05-31 01:00:00	2243	1524	22549	8772	11936	3038	2963	6727	3182	2152	393	374	589	452	119	1610000	1960000	1780000	248000	48.6765	-122.883
4	05:00:00	2021-05-31	2021-05-31 05:00:00	5346	3112	2786	3748	1394	3374	3150	2636	2290	378	645	477	654	592	100	1080000	1160000	1120000	59500	48.6765	-122.883
4	09:00:00	2021-05-31	2021-05-31 09:00:00	1075	5703	5788	4188	2697	1468	1963	2917	1587	737	234	365	732	443	258	4070000	1470000	2770000	1840000	48.6765	-122.883
4	13:00:00	2021-05-31	2021-05-31 13:00:00	6483	18441	7406	10776	6653	2714	6245	5639	3650	1888	717	839	810	789	64	1280000	1300000	1290000	9930	48.6765	-122.883
4	17:00:00	2021-05-31	2021-05-31 17:00:00	5814	5170	6721	5902	780	3758	3234	3524	2629	262	935	776	580	763	178	1330000	902000	1120000	302000	48.6765	-122.883
4	21:00:00	2021-05-31	2021-05-31 21:00:00	4870	5366	4449	4895	459	4160	4244	8166	4143	2289	851	832	1271	985	248	1530000	799000	1160000	515000	48.6765	-122.883
5	01:00:00	2021-06-01	2021-06-01 01:00:00	3021	3870	5279	4057	1141	4930	4726	5113	3692	193	1038	1135	1095	1090	49	766000	701000	734000	46300	48.6765	-122.883
5	05:00:00	2021-06-01	2021-06-01 05:00:00	5076	4280	4507	4621	410	5535	5141	4879	3889	330	1142	1140	1234	1172	54	847000	967000	907000	85200	48.6765	-122.883
5	09:00:00	2021-06-01	2021-06-01 09:00:00	4986	4519	4695	4733	236	4185	3691	4407	3071	367	1137	767	1216	1040	239	808000	748000	778000	43000	48.6765	-122.883
5	13:00:00	2021-06-01	2021-06-01 13:00:00	2005	2655	23246	9302	12080	3172	4560	14008	5435	5897	393	1249	4272	1971	2038	701000	565000	633000	95800	48.6765	-122.883
5	17:00:00	2021-06-01	2021-06-01 17:00:00	12113	25003	4464	13860	10380	6171	16275	6220	7166	5819	1385	4539	1880	2601	1696	827000	729000	778000	69400	48.6765	-122.883
5	21:00:00	2021-06-01	2021-06-01 21:00:00	4008	6798	3383	4730	1818	3259	4843	2987	2772	1002	712	1589	600	967	542	1070000	790000	930000	198000	48.6765	-122.883
6	01:00:00	2021-06-02	2021-06-02 01:00:00	8682	25269	10795	14915	9029	5556	8201	7349	5276	1350	1458	1008	2106	1524	552	434000	710000	572000	195000	48.6765	-122.883
6	05:00:00	2021-06-02	2021-06-02 05:00:00	7337	8265	4174	6592	2145	2867	3235	2756	2214	251	242	856	558	552	307	565000	509000	537000	39600	48.6765	-122.883
6	09:00:00	2021-06-02	2021-06-02 09:00:00	6081	5312	3953	5115	1078	2915	4271	2196	2346	1054	1003	1781	689	1157	562	934000	682000	808000	178000	48.6765	-122.883
6	15:00:00	2021-06-02	2021-06-02 15:00:00	6552	3816	5691	5353	1399	6388	4635	5691	4178	883	2285	1303	2192	1927	542	575000	500000	537000	52900	48.6765	-122.883
6	17:00:00	2021-06-02	2021-06-02 17:00:00	8334	5330	6722	6795	1503	7576	6825	6889	5322	416	1607	1885	1440	1644	225	626000	631000	628000	3310	48.6765	-122.883
6	21:00:00	2021-06-02	2021-06-02 21:00:00	5164	6677	5004	5615	923	6153	7790	6304	5062	905	604	1212	913	910	304	500000	402000	451000	69400	48.6765	-122.883
7	01:00:00	2021-06-03	2021-06-03 01:00:00	4394	5028	8539	5987	2233	6427	7785	11500	6428	2627	590	613	1630	944	594	2580000	435000	1510000	1520000	48.6765	-122.883
7	05:00:00	2021-06-03	2021-06-03 05:00:00	18621	8576	5295	10831	6943	16390	11928	6462	8695	4973	3379	1725	399	1835	1493	930000	1190000	1060000	185000	48.6765	-122.883
7	09:00:00	2021-06-03	2021-06-03 09:00:00	5491	5202	5452	5382	157	9897	7941	9822	6915	1108	1639	680	1122	1147	480	1460000	1170000	1310000	205000	48.6765	-122.883
7	13:00:00	2021-06-03	2021-06-03 13:00:00	15315	5879	11272	10822	4734	9768	14495	13843	9527	2562	1347	1520	2769	1879	775	874000	411000	642000	327000	48.6765	-122.883
7	17:00:00	2021-06-03	2021-06-03 17:00:00	4851	6787	20462	10700	8509	11629	12172	13697	9375	1072	1836	1697	1878	1804	95	537000	486000	512000	36300	48.6765	-122.883
7	21:00:00	2021-06-03	2021-06-03 21:00:00	9862	6815	18233	11637	5912	15356	16601	14864	11705	895	3707	4893	3924	4175	631	416000	491000	453000	52900	48.6765	-122.883
8	01:00:00	2021-06-04	2021-06-04 01:00:00	4577	4174	7783	5511	1977	10863	12707	13339	9227	1287	2729	3833	2837	3133	609	10900000	5690000	8310000	3710000	48.6765	-122.883
8	05:00:00	2021-06-04	2021-06-04 05:00:00	5945	5557	18351	9951	7277	7330	8095	8349	5944	531	1514	2231	1779	1841	362	1810000	10000000	5900000	5790000	48.6765	-122.883
8	09:00:00	2021-06-04	2021-06-04 09:00:00	5566	6886	14157	8870	4627	7403	6793	10546	6185	2014	1728	1875	2504	2036	412	1050000	575000	813000	337000	48.6765	-122.883
8	13:00:00	2021-06-04	2021-06-04 13:00:00	6674	4018	7556	6082	1842	12062	4710	11821	7148	4177	3633	937	3485	2685	1516	673000	472000	572000	142000	48.6765	-122.883
8	17:00:00	2021-06-04	2021-06-04 17:00:00	5070	3187	8050	5436	2452	8136	5173	11838	6287	3339	2525	1186	3788	2500	1302	589000	453000	521000	95800	48.6765	-122.883
8	21:00:00	2021-06-04	2021-06-04 21:00:00	5909	14114	10144	10055	4103	5909	11145	8610	6416	2619	1385	2772	1955	2037	697	715000	621000	668000	66100	48.6765	-122.883
9	01:00:00	2021-06-05	2021-06-05 01:00:00	2971	2532	3374	2959	421	6440	5076	4375	3973	1050	1553	985	526	1022	515	1390000	1000000	1190000	274000	48.6765	-122.883
9	05:00:00	2021-06-05	2021-06-05 05:00:00	3698	6135	3227	4354	1561	5423	8750	5056	4807	2035	979	2273	1107	1453	713	612000	3090000	1850000	1760000	48.6765	-122.883
9	09:00:00	2021-06-05	2021-06-05 09:00:00	2318	4098	4958	3791	1346	5510	7466	7603	5145	1171	1153	2148	2344	1882	639	533000	565000	549000	23100	48.6765	-122.883
9	13:00:00	2021-06-05	2021-06-05 13:00:00	3454	2879	3552	3295	363	5775	3842	7346	4241	1755	1548	785	2341	1558	778	603000	420000	512000	129000	48.6765	-122.883
9	17:00:00	2021-06-05	2021-06-05 17:00:00	4688	2702	3294	3561	1020	3619	2833	4917	2842	1052	1026	355	1212	864	451	266000	313000	290000	33000	48.6765	-122.883
9	21:00:00	2021-06-05	2021-06-05 21:00:00	3949	2713	3197	3286	622	4766	4835	6474	4019	967	1061	1093	1925	1359	490	332000	341000	336000	6610	48.6765	-122.883
10	01:00:00	2021-06-06	2021-06-06 01:00:00	2081	1885	2711	2226	432	4717	2466	5184	3092	1454	1665	725	1453	1281	493	1550000	1320000	1440000	162000	48.6765	-122.883
10	05:00:00	2021-06-06	2021-06-06 05:00:00	2856	2894	3448	3066	331	6748	5245	7686	4920	1232	1909	1002	2540	1817	773	785000	1070000	930000	205000	48.6765	-122.883
10	09:00:00	2021-06-06	2021-06-06 09:00:00	4792	3387	4232	4137	707	7846	5646	5626	4779	1276	1949	1592	1446	1662	259	1340000	1790000	1560000	317000	48.6765	-122.883
10	13:00:00	2021-06-06	2021-06-06 13:00:00	3767	2852	2013	2877	878	4627	5982	5088	3924	689	922	1445	1314	1227	272	505000	481000	493000	16500	48.6765	-122.883
10	17:00:00	2021-06-06	2021-06-06 17:00:00	1640	590	1463	1231	562	1192	1770	3089	1513	972	447	354	488	430	69	346000	420000	383000	52900	48.6765	-122.883
10	21:00:00	2021-06-06	2021-06-06 21:00:00	2130	1624	2984	2246	688	5324	4188	5926	3859	883	1204	1054	1224	1161	93	406000	262000	334000	102000	48.6765	-122.883
11	01:00:00	2021-06-07	2021-06-07 01:00:00	3895	1980	3491	3122	1010	9671	9130	9776	7144	347	2418	1980	2494	2297	277	3170000	1690000	2430000	1050000	48.6765	-122.883
11	05:00:00	2021-06-07	2021-06-07 05:00:00	4238	3060	4443	3914	746	9054	12146	7809	7252	2233	2023	2678	1885	2195	424	1740000	1350000	1540000	274000	48.6765	-122.883
11	09:00:00	2021-06-07	2021-06-07 09:00:00	3190	15863	4339	7797	7009	10784	13049	10348	8545	1450	2430	4094	2337	2953	989	808000	542000	675000	188000	48.6765	-122.883
11	13:00:00	2021-06-07	2021-06-07 13:00:00	13328	5721	7916	8989	3915	13044	15921	9895	9715	3014	1985	2488	742	1738	898	663000	397000	530000	188000	48.6765	-122.883
11	17:00:00	2021-06-07	2021-06-07 17:00:00	3082	2060	5359	3500	1689	5724	6179	9288	5298	1940	881	1311	2322	1504	740	453000	304000	378000	106000	48.6765	-122.883
11	21:00:00	2021-06-07	2021-06-07 21:00:00	4471	3991	3916	4126	301	6998	9311	8391	6175	1165	2721	2882	2517	2707	183	369000	290000	329000	56200	48.6765	-122.883
12	01:00:00	2021-06-08	2021-06-08 01:00:00	4582	3728	5037	4449	665	7920	7763	8879	6141	604	1576	1884	2084	1848	256	4590000	2510000	3550000	1470000	48.6765	-122.883
12	05:00:00	2021-06-08	2021-06-08 05:00:00	5432	3356	3192	3993	1249	10224	8970	7719	6728	1252	1192	1613	1037	1281	298	4380000	3640000	4010000	526000	48.6765	-122.883
12	09:00:00	2021-06-08	2021-06-08 09:00:00	3088	3321	5420	3943	1284	10185	9205	8143	6883	1021	1514	1660	1580	1585	73	4210000	3540000	3870000	476000	48.6765	-122.883
12	13:00:00	2021-06-08	2021-06-08 13:00:00	4569	4183	3750	4167	410	7112	8768	7307	5797	905	1207	1480	1329	1339	137	3130000	3060000	3090000	52800	48.6765	-122.883
12	17:00:00	2021-06-08	2021-06-08 17:00:00	4553	4260	5600	4804	704	6416	8634	8223	5818	1180	1059	1412	1411	1294	204	2880000	3000000	2940000	79300	48.6765	-122.883
12	21:00:00	2021-06-08	2021-06-08 21:00:00	3693	3441	3551	3561	126	6326	6584	6430	4835	130	769	893	1254	972	252	2730000	3120000	2920000	274000	48.6765	-122.883
13	01:00:00	2021-06-09	2021-06-09 01:00:00	2614	2318	4225	3053	1026	6089	6674	4862	4406	925	632	509	636	592	72	3470000	3570000	3520000	69300	48.6765	-122.883
13	05:00:00	2021-06-09	2021-06-09 05:00:00	3404	4232	3500	3712	453	6371	7279	6504	5038	490	663	922	861	815	135	3160000	4220000	3690000	744000	48.6765	-122.883
13	09:00:00	2021-06-09	2021-06-09 09:00:00	3452	3354	4573	3793	677	6073	6894	6577	4886	414	859	850	841	850	9	2950000	3140000	3040000	132000	48.6765	-122.883
13	13:00:00	2021-06-09	2021-06-09 13:00:00	3315	3151	3145	3204	96	6373	6221	6324	4730	78	1128	788	864	927	178	2500000	3470000	2990000	681000	48.6765	-122.883
13	17:00:00	2021-06-09	2021-06-09 17:00:00	2001	2106	4404	2837	1358	5859	5971	7368	4800	841	752	519	1214	828	354	2310000	2490000	2400000	122000	48.6765	-122.883
13	21:00:00	2021-06-09	2021-06-09 21:00:00	4243	3447	3731	3807	403	5797	5117	3478	3598	1192	784	901	554	746	177	2270000	2280000	2280000	13200	48.6765	-122.883
14	01:00:00	2021-06-10	2021-06-10 01:00:00	2120	2103	3603	2609	861	6597	6869	4954	4605	1036	601	514	464	526	69	2960000	2790000	2870000	125000	48.6765	-122.883
14	05:00:00	2021-06-10	2021-06-10 05:00:00	3937	3204	2543	3228	697	5257	6279	5775	4328	511	605	718	889	737	143	3440000	1140000	2290000	1630000	48.6765	-122.883
14	09:00:00	2021-06-10	2021-06-10 09:00:00	1389	1773	2954	2039	815	5507	6147	6339	4498	436	638	841	1052	844	207	1570000	1500000	1540000	49600	48.6765	-122.883
14	13:00:00	2021-06-10	2021-06-10 13:00:00	3736	3381	2687	3268	533	6309	6171	5979	4615	166	824	662	531	672	146	1390000	663000	1030000	515000	48.6765	-122.883
14	17:00:00	2021-06-10	2021-06-10 17:00:00	3098	2924	2684	2902	208	6169	6074	5507	4437	358	764	917	633	771	142	1120000	818000	967000	211000	48.6765	-122.883
14	21:00:00	2021-06-10	2021-06-10 21:00:00	2283	2280	2529	2364	143	4944	5375	5450	3942	273	587	752	704	681	85	649000	682000	666000	23100	48.6765	-122.883
15	01:00:00	2021-06-11	2021-06-11 01:00:00	2959	2202	4364	3175	1097	5932	5477	6627	4509	579	628	557	661	615	53	2900000	1310000	2110000	1130000	48.6765	-122.883
15	05:00:00	2021-06-11	2021-06-11 05:00:00	2330	2495	2010	2278	247	5593	5286	4764	3911	419	671	707	422	600	155	687000	1200000	944000	363000	48.6765	-122.883
15	09:00:00	2021-06-11	2021-06-11 09:00:00	2923	2632	2711	2755	151	3944	5163	4415	3381	614	499	664	624	596	86	743000	1290000	1020000	387000	48.6765	-122.883
15	13:00:00	2021-06-11	2021-06-11 13:00:00	1720	1514	1608	1614	103	3262	3272	3534	2517	154	589	505	636	576	66	1200000	1280000	1240000	52900	48.6765	-122.883
15	17:00:00	2021-06-11	2021-06-11 17:00:00	2711	1691	3739	2714	1024	4032	2763	3207	2500	644	202	344	486	344	142	584000	1300000	941000	506000	48.6765	-122.883
15	21:00:00	2021-06-11	2021-06-11 21:00:00	3169	2656	4525	3450	966	3291	2955	3413	2415	237	813	683	636	711	92	481000	677000	579000	139000	48.6765	-122.883
16	01:00:00	2021-06-12	2021-06-12 01:00:00	4440	2190	4543	3724	1330	3271	3771	3692	2684	269	710	1057	776	848	184	3830000	3010000	3420000	575000	48.6765	-122.883
16	05:00:00	2021-06-12	2021-06-12 05:00:00	3275	3356	5066	3899	1012	3375	3122	4216	2678	572	621	739	897	752	139	1310000	2720000	2020000	994000	48.6765	-122.883
16	09:00:00	2021-06-12	2021-06-12 09:00:00	3608	2627	4992	3742	1188	4197	4019	3776	2998	211	598	757	729	695	85	1290000	1100000	1200000	139000	48.6765	-122.883
16	13:00:00	2021-06-12	2021-06-12 13:00:00	3524	2944	2262	2910	632	2944	3141	3178	2316	125	449	411	421	427	19	977000	874000	925000	72700	48.6765	-122.883
16	17:00:00	2021-06-12	2021-06-12 17:00:00	2355	1963	1748	2022	308	3318	2841	1832	1998	759	542	449	299	430	123	1000000	883000	944000	85900	48.6765	-122.883
16	21:00:00	2021-06-12	2021-06-12 21:00:00	2360	1782	2418	2186	352	3950	3551	3761	2815	199	770	830	678	759	76	2460000	439000	1450000	1430000	48.6765	-122.883
17	01:00:00	2021-06-13	2021-06-13 01:00:00	2692	2047	3355	2698	654	2262	2813	3514	2147	628	486	505	720	570	130	1400000	580000	991000	581000	48.6765	-122.883
17	05:00:00	2021-06-13	2021-06-13 05:00:00	2262	2093	1673	2009	303	2364	3411	2355	2033	607	495	738	514	583	135	1040000	925000	981000	79300	48.6765	-122.883
17	09:00:00	2021-06-13	2021-06-13 09:00:00	2103	1841	1832	1925	154	2093	2355	1907	1589	225	561	561	579	567	11	888000	1130000	1010000	169000	48.6765	-122.883
17	13:00:00	2021-06-13	2021-06-13 13:00:00	1925	1215	1084	1408	453	2411	2178	2346	1734	121	458	411	505	458	47	533000	458000	495000	52900	48.6765	-122.883
17	17:00:00	2021-06-13	2021-06-13 17:00:00	972	729	1907	1203	622	2720	2065	3159	1986	550	430	374	430	411	32	449000	439000	444000	6610	48.6765	-122.883
17	21:00:00	2021-06-13	2021-06-13 21:00:00	2393	1916	1785	2031	320	2337	2477	1935	1687	281	477	514	393	461	62	229000	196000	213000	23100	48.6765	-122.883
18	01:00:00	2021-06-14	2021-06-14 01:00:00	1467	1486	2720	1891	718	2776	3037	4711	2631	1050	365	355	523	414	95	1270000	743000	1000000	370000	48.6765	-122.883
18	05:00:00	2021-06-14	2021-06-14 05:00:00	2365	2243	2290	2299	61	4496	3477	3561	2883	566	636	664	561	620	53	1140000	878000	1010000	185000	48.6765	-122.883
18	09:00:00	2021-06-14	2021-06-14 09:00:00	3010	1056	2028	2031	977	3721	2954	3468	2535	391	524	514	589	542	41	1000000	1080000	1040000	56200	48.6765	-122.883
18	13:00:00	2021-06-14	2021-06-14 13:00:00	2094	1636	1925	1885	232	3805	3411	3346	2640	248	533	608	598	580	41	1390000	1220000	1310000	122000	48.6765	-122.883
18	17:00:00	2021-06-14	2021-06-14 17:00:00	1383	1056	1832	1424	389	3524	2393	3898	2454	784	561	486	598	548	57	561000	734000	647000	122000	48.6765	-122.883
19	01:00:00	2021-06-15	2021-06-15 01:00:00	1131	1084	2000	1405	516	2383	3150	3019	2138	410	608	626	523	586	55	1640000	1120000	1380000	370000	48.6765	-122.883
19	21:00:00	2021-06-15	2021-06-15 21:00:00	1608	1122	2040	1590	459	3169	2645	3219	2258	318	542	421	636	533	108	1890000	804000	1350000	770000	48.6765	-122.883
20	14:00:00	2021-06-16	2021-06-16	1666	5123	1869	2886	1940	3884	3169	3468	2630	359	739	654	589	661	75	4810000	1370000	3090000	2430000	48.6765	-122.883
21	13:00:00	2021-06-17	2021-06-17 13:00:00	1372	1038	2066	1492	525	3375	2617	3758	2437	581	551	561	561	558	6	930000	514000	722000	294000	48.6765	-122.883
21	21:00:00	2021-06-17	2021-06-17 21:00:00	2701	1776	6745	3741	2642	5375	3112	4327	3204	1132	776	402	436	538	207	542000	505000	523000	26400	48.6765	-122.883
22	13:00:00	2021-06-18	2021-06-18 13:00:00	1897	3889	3103	2963	1003	3206	3720	4814	2935	821	1346	1570	1869	1595	263	234000	243000	238000	6610	48.6765	-122.883
