## Supplementary material for "Microbial Metagenomes Across a Complete Phytoplankton Bloom Cycle: High-Resolution Sampling Every 4 Hours Over 22 Days": Dataset 2: Nunn_OrcasIsland_Data_Nutrients.xlsx

### Sheet: Nutrient Analysis
Orcas Island, WA, USA 2021 Coastal Ocean (2m depth) Time Series - Nutrient Analysis
Date	Time	DateTime	Phosphate Concentration [mM]	Silicate Concentration [mM]	Nitrate Concentration [mM]	Nitrite Concentration [mM]	Ammonium Concentration [mM]	Latitude	Longitude
2021-05-27	13:00:00	2021-05-27 13:01:00	0.15	2.31	0.13	0.01	0.06	48.6765	-122.883
2021-05-27	17:00:00	2021-05-27 17:01:00	0.22	3.87	0.18	0.02	0.05	48.6765	-122.883
2021-05-27	21:00:00	2021-05-27 21:01:00	0.23	3.23	0.15	0.04	0.08	48.6765	-122.883
2021-05-28	01:00:00	2021-05-28 01:01:00	0.18	2.24	0.15	0.01	0.1	48.6765	-122.883
2021-05-28	05:00:00	2021-05-28 05:00:00	0.17	1.95	0.14	0.01	0.1	48.6765	-122.883
2021-05-28	09:00:00	2021-05-28 09:01:00	0.2	1.63	0.11	0.01	0.07	48.6765	-122.883
2021-05-28	13:00:00	2021-05-28 13:01:00	0.17	2.08	0.21	0.01	0.05	48.6765	-122.883
2021-05-28	17:00:00	2021-05-28 17:01:00	0.18	1.82	0.18	0	0.07	48.6765	-122.883
2021-05-28	21:00:00	2021-05-28 21:01:00	0.17	2.26	0.19	0.05	0.07	48.6765	-122.883
2021-05-29	01:00:00	2021-05-29 01:01:00	0.19	2.03	0.17	0.03	0.09	48.6765	-122.883
2021-05-29	05:00:00	2021-05-29 05:01:00	0.21	2.53	0.2	0.01	0.09	48.6765	-122.883
2021-05-29	09:00:00	2021-05-29 09:01:00	0.2	2.04	0.13	0.01	0.08	48.6765	-122.883
2021-05-29	13:00:00	2021-05-29 13:01:00	1.47	22.52	7.26	0.39	1.85	48.6765	-122.883
2021-05-29	17:00:00	2021-05-29 17:01:00	0.58	8.74	0.31	0.09	0.11	48.6765	-122.883
2021-05-29	21:00:00	2021-05-29 21:01:00	1.7	24.27	11.77	0.47	2.07	48.6765	-122.883
2021-05-30	01:00:00	2021-05-30 01:00:00	1.27	17.85	5.67	0.37	1.61	48.6765	-122.883
2021-05-30	05:00:00	2021-05-30 05:01:00	1.28	17.33	7.01	0.41	1.52	48.6765	-122.883
2021-05-30	09:00:00	2021-05-30 09:00:00	0.38	5.91	0.53	0.06	0.1	48.6765	-122.883
2021-05-30	13:00:00	2021-05-30 13:01:00	1.97	31	11.26	0.51	4.33	48.6765	-122.883
2021-05-30	17:00:00	2021-05-30 17:01:00	2.12	31.8	15.47	0.49	4.83	48.6765	-122.883
2021-05-30	21:00:00	2021-05-30 21:01:00	2.18	32.26	13.02	0.49	6.31	48.6765	-122.883
2021-05-31	01:00:00	2021-05-31 01:01:00	2.18	32.91	16.53	0.49	5.24	48.6765	-122.883
2021-05-31	05:00:00	2021-05-31 05:01:00	2.33	32.94	12.49	0.48	6.97	48.6765	-122.883
2021-05-31	09:00:00	2021-05-31 09:01:00	1.87	27.35	10.38	0.61	4.81	48.6765	-122.883
2021-05-31	13:00:00	2021-05-31 13:01:00	2.19	32.27	13.03	0.49	5.76	48.6765	-122.883
2021-05-31	17:00:00	2021-05-31 17:01:00	2.22	32.43	13.16	0.5	5.65	48.6765	-122.883
2021-05-31	21:00:00	2021-05-31 21:01:00	2.17	31.31	13.26	0.52	6.31	48.6765	-122.883
2021-06-01	01:00:00	2021-06-01 01:01:00	1.28	24.66	9.55	0.49	1.37	48.6765	-122.883
2021-06-01	05:00:00	2021-06-01 05:01:00	1.88	29.82	16.49	0.5	3.3	48.6765	-122.883
2021-06-01	09:00:00	2021-06-01 09:01:00	1.52	27.37	14.23	0.5	1.15	48.6765	-122.883
2021-06-01	13:00:00	2021-06-01 13:01:00	1.65	27.69	14.95	0.48	1.81	48.6765	-122.883
2021-06-01	17:00:00	2021-06-01 17:01:00	1.66	28.54	13.97	0.57	1.93	48.6765	-122.883
2021-06-01	21:00:00	2021-06-01 21:01:00	1.32	25.16	10.59	0.56	1.05	48.6765	-122.883
2021-06-02	01:00:00	2021-06-02 01:01:00	1.07	22.25	7.41	0.46	0.67	48.6765	-122.883
2021-06-02	05:00:00	2021-06-02 05:01:00	1.4	24.88	13.69	0.47	1.19	48.6765	-122.883
2021-06-02	09:00:00	2021-06-02 09:01:00	0.83	19.1	1.71	0.16	0.14	48.6765	-122.883
2021-06-02	13:00:00	2021-06-02 13:00:00	0.49	12.88	0.15	0.04	0.08	48.6765	-122.883
2021-06-02	17:00:00	2021-06-02 17:01:00	0.37	6.23	0.09	0.04	0.17	48.6765	-122.883
2021-06-02	21:00:00	2021-06-02 21:01:00	0.49	5.35	0.22	0.13	0.2	48.6765	-122.883
2021-06-03	01:00:00	2021-06-03 01:01:00	0.36	2.21	0.15	0.06	0.13	48.6765	-122.883
2021-06-03	05:00:00	2021-06-03 05:00:00	0.21	0.57	0.12	0.01	0.09	48.6765	-122.883
2021-06-03	09:00:00	2021-06-03 09:00:00	0.31	1.52	0.15	0	0.08	48.6765	-122.883
2021-06-03	13:00:00	2021-06-03 13:00:00	0.47	1.51	0.36	0.03	0.14	48.6765	-122.883
2021-06-03	17:00:00	2021-06-03 17:00:00	0.26	1.3	0.37	0.06	0.09	48.6765	-122.883
2021-06-03	21:00:00	2021-06-03 21:00:00	0.28	1.67	0.15	0.03	0.14	48.6765	-122.883
2021-06-04	01:00:00	2021-06-04 01:00:00	0.29	1.52	0.12	0.03	0.1	48.6765	-122.883
2021-06-04	05:00:00	2021-06-04 05:00:00	0.46	1.97	0.36	0.05	0.15	48.6765	-122.883
2021-06-04	09:00:00	2021-06-04 09:00:00	0.29	1.42	0.14	0.03	0.08	48.6765	-122.883
2021-06-04	13:00:00	2021-06-04 13:00:00	0.25	1.46	0.2	0.03	0.07	48.6765	-122.883
2021-06-04	17:00:00	2021-06-04 17:00:00	0.1	1.46	0.08	0.02	0.08	48.6765	-122.883
2021-06-04	21:00:00	2021-06-04 21:00:00	0.34	2.22	0.12	0.04	0.14	48.6765	-122.883
2021-06-05	01:00:00	2021-06-05 01:00:00	0.27	2.11	0.4	0.03	0.12	48.6765	-122.883
2021-06-05	05:00:00	2021-06-05 05:00:00	0.18	1.92	0.06	0.02	0.07	48.6765	-122.883
2021-06-05	09:00:00	2021-06-05 09:00:00	0.13	1.34	0.31	0.02	0.07	48.6765	-122.883
2021-06-05	13:00:00	2021-06-05 13:00:00	0.17	0.86	0.23	0.02	0.11	48.6765	-122.883
2021-06-05	17:00:00	2021-06-05 17:00:00	0.22	2.3	0.32	0.06	0.11	48.6765	-122.883
2021-06-05	21:00:00	2021-06-05 21:00:00	0.22	1.26	0.18	0.06	0.09	48.6765	-122.883
2021-06-06	01:00:00	2021-06-06 01:00:00	0.16	1.56	0.13	0.03	0.12	48.6765	-122.883
2021-06-06	05:00:00	2021-06-06 05:00:00	0.1	1.38	0.11	0.03	0.06	48.6765	-122.883
2021-06-06	09:00:00	2021-06-06 09:00:00	0.23	1.27	0.06	0.02	0.11	48.6765	-122.883
2021-06-06	13:00:00	2021-06-06 13:00:00	0.22	1.84	0.1	0.02	0.09	48.6765	-122.883
2021-06-06	17:00:00	2021-06-06 17:00:00	0.15	1.09	0.12	0.05	0.11	48.6765	-122.883
2021-06-06	21:00:00	2021-06-06 21:00:00	0.16	0.86	0.05	0.03	0.08	48.6765	-122.883
2021-06-07	01:00:00	2021-06-07 01:00:00	0.19	1.17	0.1	0.03	0.12	48.6765	-122.883
2021-06-07	05:00:00	2021-06-07 05:00:00	0.23	1.22	0.38	0.03	0.07	48.6765	-122.883
2021-06-07	09:00:00	2021-06-07 09:00:00	0.08	1.16	0.56	0.33	0.29	48.6765	-122.883
2021-06-07	13:00:00	2021-06-07 13:00:00	0.08	1	0.09	0.03	0.08	48.6765	-122.883
2021-06-07	17:00:00	2021-06-07 17:00:00	0.12	0.76	0.09	0.03	0.08	48.6765	-122.883
2021-06-07	21:00:00	2021-06-07 21:00:00	0.12	0.92	0.06	0.04	0.1	48.6765	-122.883
2021-06-08	01:00:00	2021-06-08 01:00:00	0.14	1.05	0.06	0.06	0.1	48.6765	-122.883
2021-06-08	05:00:00	2021-06-08 05:00:00	0.08	1.27	0	0.03	0.07	48.6765	-122.883
2021-06-08	09:00:00	2021-06-08 09:00:00	0.14	1.41	0.02	0.04	0.06	48.6765	-122.883
2021-06-08	13:00:00	2021-06-08 13:00:00	0.07	0.85	0.04	0.02	0.06	48.6765	-122.883
2021-06-08	17:00:00	2021-06-08 17:00:00	0.11	0.83	0.09	0.02	0.08	48.6765	-122.883
2021-06-08	21:00:00	2021-06-08 21:00:00	0.15	3.12	0.05	0.03	0.07	48.6765	-122.883
2021-06-09	01:00:00	2021-06-09 01:00:00	0.17	2.25	0.02	0.02	0	48.6765	-122.883
2021-06-09	05:00:00	2021-06-09 05:00:00	0.16	2.12	0.03	0.02	0	48.6765	-122.883
2021-06-09	09:00:00	2021-06-09 09:00:00	0.17	2.11	0.02	0.01	0	48.6765	-122.883
2021-06-09	13:00:00	2021-06-09 13:00:00	0.17	2.19	0.06	0.02	0	48.6765	-122.883
2021-06-09	17:00:00	2021-06-09 17:00:00	0.14	1.83	0.14	0.02	0.03	48.6765	-122.883
2021-06-09	21:00:00	2021-06-09 21:00:00	0.11	0.62	0.05	0.02	0	48.6765	-122.883
2021-06-10	01:00:00	2021-06-10 01:00:00	0.14	0.79	0.58	0.52	0.37	48.6765	-122.883
2021-06-10	05:00:00	2021-06-10 05:00:00	0.13	0.98	0.12	0.03	0.02	48.6765	-122.883
2021-06-10	09:00:00	2021-06-10 09:00:00	0.12	1.42	0.05	0.03	0.02	48.6765	-122.883
2021-06-10	13:00:00	2021-06-10 13:00:00	0.16	1.49	0.09	0.04	0.03	48.6765	-122.883
2021-06-10	17:00:00	2021-06-10 17:00:00	0.12	2	0.05	0.03	0	48.6765	-122.883
2021-06-10	21:00:00	2021-06-10 21:00:00	0.12	1.74	0.03	0.03	0	48.6765	-122.883
2021-06-11	01:00:00	2021-06-11 01:00:00	0.12	1.37	0	0.03	0	48.6765	-122.883
2021-06-11	05:00:00	2021-06-11 05:00:00	0.13	1.19	0.1	0.03	0	48.6765	-122.883
2021-06-11	09:00:00	2021-06-11 09:00:00	0.16	2.16	0.11	0.04	0.06	48.6765	-122.883
2021-06-11	13:00:00	2021-06-11 13:00:00	0.11	3.13	0.09	0.02	0	48.6765	-122.883
2021-06-11	17:00:00	2021-06-11 17:00:00	0.14	2.83	0.04	0.03	0	48.6765	-122.883
2021-06-11	21:00:00	2021-06-11 21:00:00	0.55	6.26	2.13	0.12	0.3	48.6765	-122.883
2021-06-12	01:00:00	2021-06-12 01:00:00	0.42	5.58	1.12	0.08	0.05	48.6765	-122.883
2021-06-12	05:00:00	2021-06-12 05:00:00	0.35	4.8	0.67	0.06	0.04	48.6765	-122.883
2021-06-12	09:00:00	2021-06-12 09:00:00	0.24	3.7	0.2	0.04	0.06	48.6765	-122.883
2021-06-12	13:00:00	2021-06-12 13:00:00	0.18	3.43	0.14	0.05	0.03	48.6765	-122.883
2021-06-12	17:00:00	2021-06-12 17:00:00	0.21	4.13	0.08	0.04	0.03	48.6765	-122.883
2021-06-12	21:00:00	2021-06-12 21:00:00	0.32	5.43	0.15	0.06	0.12	48.6765	-122.883
2021-06-13	01:00:00	2021-06-13 01:00:00	0.21	3	0.08	0.04	0.04	48.6765	-122.883
2021-06-13	05:00:00	2021-06-13 05:00:00	0.33	4.32	0.16	0.04	0.15	48.6765	-122.883
2021-06-13	09:00:00	2021-06-13 09:00:00	0.24	4.07	0.08	0.04	0.05	48.6765	-122.883
2021-06-13	13:00:00	2021-06-13 13:00:00	0.2	3.95	0.16	0.03	0.03	48.6765	-122.883
2021-06-13	17:00:00	2021-06-13 17:00:00	0.17	2.36	0.02	0.06	0.04	48.6765	-122.883
2021-06-13	21:00:00	2021-06-13 21:00:00	0.14	1.91	0.02	0.05	0.12	48.6765	-122.883
2021-06-14	01:00:00	2021-06-14 01:00:00	0.17	2.58	0.02	0.05	0.05	48.6765	-122.883
2021-06-14	05:00:00	2021-06-14 05:00:00	0.15	2.92	0.03	0.04	0.02	48.6765	-122.883
2021-06-14	09:00:00	2021-06-14 09:00:00	0.15	2.46	0.02	0.03	0.06	48.6765	-122.883
2021-06-14	13:00:00	2021-06-14 13:00:00	0.18	2.66	0.03	0.04	0.01	48.6765	-122.883
2021-06-14	17:00:00	2021-06-14 17:00:00	0.17	2.81	0.04	0.04	0.08	48.6765	-122.883
2021-06-14	21:00:00	2021-06-14 21:00:00	0.17	2.38	0.01	0.04	0.08	48.6765	-122.883
2021-06-15	01:00:00	2021-06-15 01:00:00	0.19	1.99	0.06	0.05	0.05	48.6765	-122.883
2021-06-15	05:00:00	2021-06-15 05:00:00	0.2	2.12	0.05	0.04	0.07	48.6765	-122.883
2021-06-15	09:00:00	2021-06-15 09:00:00	0.21	2.18	0.04	0.04	0.07	48.6765	-122.883
2021-06-15	13:00:00	2021-06-15 13:00:00	0.2	1.77	0	0.04	0.03	48.6765	-122.883
2021-06-15	17:00:00	2021-06-15 17:00:00	0.26	3.01	0.06	0.04	0.09	48.6765	-122.883
2021-06-15	21:00:00	2021-06-15 21:00:00	0.19	1.09	0	0.05	0.1	48.6765	-122.883
2021-06-16	01:00:00	2021-06-16 01:00:00	0.2	1.4	0	0.04	0.07	48.6765	-122.883
2021-06-16	05:00:00	2021-06-16 05:00:00	0.19	1	0	0.04	0.06	48.6765	-122.883
2021-06-16	09:00:00	2021-06-16 09:00:00	0.23	1.48	0.08	0.04	1.41	48.6765	-122.883
2021-06-16	13:00:00	2021-06-16 13:00:00	0.2	2.15	0	0.04	0.06	48.6765	-122.883
2021-06-16	17:00:00	2021-06-16 17:00:00	0.23	2.03	0	0.06	0.09	48.6765	-122.883
2021-06-16	21:00:00	2021-06-16 21:00:00	0.23	1.51	0.01	0.05	0.06	48.6765	-122.883
2021-06-17	01:00:00	2021-06-17 01:00:00	0.26	1.36	0.11	0.11	0.18	48.6765	-122.883
2021-06-17	05:00:00	2021-06-17 05:00:00	0.24	1.23	0.08	0.04	0.08	48.6765	-122.883
2021-06-17	09:00:00	2021-06-17 09:00:00	0.29	2.4	0.13	0.05	0.09	48.6765	-122.883
2021-06-17	13:00:00	2021-06-17 13:00:00	0.41	5.57	0.31	0.04	0.05	48.6765	-122.883
2021-06-17	17:00:00	2021-06-17 17:00:00	0.22	1.04	0.04	0.05	0.04	48.6765	-122.883
2021-06-17	21:00:00	2021-06-17 21:00:00	0.19	0.56	0.1	0.05	0.06	48.6765	-122.883
2021-06-18	01:00:00	2021-06-18 01:00:00	0.16	0.22	0.04	0.1	0.1	48.6765	-122.883
2021-06-18	05:00:00	2021-06-18 05:00:00	0.42	3.39	0.89	0.07	0.17	48.6765	-122.883
2021-06-18	09:00:00	2021-06-18 09:00:00	0.55	7.28	1.99	0.15	0.23	48.6765	-122.883
