## Supplementary material for "Microbial Metagenomes Across a Complete Phytoplankton Bloom Cycle: High-Resolution Sampling Every 4 Hours Over 22 Days": Nunn_OrcasIsland_Data_SoundToxins.xlsx

### Sheet: EastSound_Visits
Orcas Island, WA, USA 2021 Coastal Ocean (2m depth) Time Series - SoundToxins Phytoplankton Notes from East Sound Monitoring Site
Name	Program	Date/Time	Water	Air	Salinity	Depth Towed (m)	Cod End	Wind	Weather	Tide	Obs	Visit Comments
County Dock - East Sound	SoundToxins	2021-05-04 10:35:00	13	14.4	30	12	275	Light	Partly Cloudy	High	16	Rhizosolenia bloom this week. Water warming up.
County Dock - East Sound	SoundToxins	2021-05-11 10:35:00	13	15.6	29	9	275	Light	Mostly Clear	Outgoing	13	Rhizosolenia bloom. Tide was an hour from being very low. Water was murky and greenish-brown in color. A few Manila clam in early stages of cell division possibly 20 minutes after spawning (thanks Nancy for help with the ID).
County Dock - East Sound	SoundToxins	2021-05-18 12:50:00	15	12	30	9	275	Moderate	Mostly Clear	Outgoing	12	PN,Dinophysis and Heterosigma seen in very small numbers in net tow. Water clear, not much diversity
County Dock - East Sound	SoundToxins	2021-05-25 13:00:00	15	16	31	9	275	None	Partly Cloudy	Incoming	18	lots of diversity, Chaetoceros bloom, a few PN and 9 Dinophysis (8 acuminata and 1 rotunda) in net tow. Water very murky
County Dock - East Sound	SoundToxins	2021-06-01 13:00:00	12	24	33	12	275	Light	Clear	Outgoing	15	Chaetoceros bloom, a few PN, one Dinophysis rotunda and one Dinophysis acuminata in net tow. Water very clear
County Dock - East Sound	SoundToxins	2021-06-08 10:00:00	15	14.4	30	9	275	Light	Partly Cloudy	Low	16	Chaetoceros bloom with lots of Chaetoceros socialis skeletons in groups. Two Dinophysis acuminata seen in net tow. Water had white foam and was murky. Tide was very low.
County Dock - East Sound	SoundToxins	2021-06-15 11:45:00	15	17	31	10.5	275	Light	Partly Cloudy	Outgoing	17	a few PN and Dinophysis acuminata. Water very clear and lots of diversity, Chaetoceros bloom
County Dock - East Sound	SoundToxins	2021-06-22 10:30:00	15	20	29	10	275	Light	Clear	Incoming	18	Chaetocerus bloom still happening. Incoming tide but was very low an hour earlier.
County Dock - East Sound	SoundToxins	2021-06-29 10:30:00	17	21.1	30	10.5	275	Moderate	Clear	Outgoing	23	water warming up and stuff is growing. Large PN 391 and small PN 6 in net tow. Dinophysis acuminata 5 in net tow, no other HABs. Thalassiosira and Rhizosolenia blooms, lots of diversity
County Dock - East Sound	SoundToxins	2021-07-06 12:15:00	15	20	29	12	275		Clear	Incoming	20	Lots of color to the specimen today. One Protoceratium reticulatum seen in net tow. Lots of activity at the dock so sample obtained between two docked boats.
County Dock - East Sound	SoundToxins	2021-07-15 14:20:00	18	17.8	32	9	275	Moderate	Clear	Outgoing	10	Heterosigma bloom, very little diversity
*Note: SoundToxins is a cooperative partnership with the overall goal to establish a cost-effective monitoring program that will be led by state managers, environmental learning centers, tribal harvesters, and commercial fish and shellfish farmers. The SoundToxins program aims to provide sufficient warning of HAB events to enable early or selective harvesting of seafood, thereby minimizing risks …
*Credit to SoundToxins Phytoplankton Monitoring Network - Washington Sea Grant for collecting and providing this data
*Note: measurements of non-toxic phytoplankton are a summary of relative abundance and do not reflect the amount of biomass present
Bloom = dominant algae in sample
Common = abundant in sample
Present = observed in sample

### Sheet: EastSound_Observations
Orcas Island, WA, USA 2021 Coastal Ocean (2m depth) Time Series - SoundToxins Phytoplankton Observations from East Sound Monitoring Site
*Note: measurements of non-toxic phytoplankton are a summary of relative abundance and do not reflect the amount of biomass present
Bloom = dominant phytoplankton in sample
Common = phytoplankton abundant in sample
Present = phytoplankton observed in sample
Program	Site	Date	Category	Genus	Species	Abundance
SoundToxins	County Dock - East Sound	2021-05-04 10:35:00	Other	Tintinnid	sp.	Present
SoundToxins	County Dock - East Sound	2021-05-04 10:35:00	Diatom	Coscinodiscus	spp.	Common
SoundToxins	County Dock - East Sound	2021-05-04 10:35:00	Diatom	Chaetoceros	spp.	Present
SoundToxins	County Dock - East Sound	2021-05-04 10:35:00	Diatom	Rhizosolenia	spp.	Bloom
SoundToxins	County Dock - East Sound	2021-05-04 10:35:00	Diatom	Pseudo-nitzschia	sp.	Present
SoundToxins	County Dock - East Sound	2021-05-04 10:35:00	Diatom	Pleurosigma	sp.	Present
SoundToxins	County Dock - East Sound	2021-05-04 10:35:00	Diatom	Unidentified Centric Diatom	sp.	Present
SoundToxins	County Dock - East Sound	2021-05-04 10:35:00	Dinoflagellate	Scrippsiella	sp.	Present
SoundToxins	County Dock - East Sound	2021-05-04 10:35:00	Diatom	Leptocylindrus	sp.	Present
SoundToxins	County Dock - East Sound	2021-05-04 10:35:00	Silicoflagellate	Dictyocha	sp.	Present
SoundToxins	County Dock - East Sound	2021-05-04 10:35:00	Dinoflagellate	Protoperidinium	steinii	Present
SoundToxins	County Dock - East Sound	2021-05-04 10:35:00	Diatom	Dactyliosolen	sp.	Present
SoundToxins	County Dock - East Sound	2021-05-04 10:35:00	Diatom	Navicula	sp.	Present
SoundToxins	County Dock - East Sound	2021-05-11 10:35:00	Silicoflagellate	Dictyocha	sp.	Present
SoundToxins	County Dock - East Sound	2021-05-11 10:35:00	Dinoflagellate	Protoperidinium	steinii	Present
SoundToxins	County Dock - East Sound	2021-05-11 10:35:00	Diatom	Rhizosolenia	spp.	Bloom
SoundToxins	County Dock - East Sound	2021-05-11 10:35:00	Diatom	Pleurosigma	sp.	Present
SoundToxins	County Dock - East Sound	2021-05-11 10:35:00	Diatom	Navicula	sp.	Present
SoundToxins	County Dock - East Sound	2021-05-11 10:35:00	Diatom	Dactyliosolen	sp.	Present
SoundToxins	County Dock - East Sound	2021-05-11 10:35:00	Diatom	Coscinodiscus	sp.	Present
SoundToxins	County Dock - East Sound	2021-05-11 10:35:00	Diatom	Unidentified Centric Diatom	sp.	Present
SoundToxins	County Dock - East Sound	2021-05-11 10:35:00	Other	Tintinnid	sp.	Present
SoundToxins	County Dock - East Sound	2021-05-18 12:50:00	Diatom	Chaetoceros	sp.	Present
SoundToxins	County Dock - East Sound	2021-05-18 12:50:00	Other	Unidentified Flagellate	sp.	Present
SoundToxins	County Dock - East Sound	2021-05-18 12:50:00	Dinoflagellate	Dinophysis	acuminata	Present
SoundToxins	County Dock - East Sound	2021-05-18 12:50:00	Diatom	Pseudo-nitzschia	sp.	Present
SoundToxins	County Dock - East Sound	2021-05-18 12:50:00	Diatom	Pleurosigma	sp.	Present
SoundToxins	County Dock - East Sound	2021-05-18 12:50:00	Dinoflagellate	Oxyphysis	sp.	Present
SoundToxins	County Dock - East Sound	2021-05-18 12:50:00	Other	Heterosigma	akashiwo	Present
SoundToxins	County Dock - East Sound	2021-05-18 12:50:00	Dinoflagellate	Protoperidinium	sp.	Common
SoundToxins	County Dock - East Sound	2021-05-18 12:50:00	Dinoflagellate	Ceratium	fusus	Present
SoundToxins	County Dock - East Sound	2021-05-18 12:50:00	Other	Ciliate	sp.	Present
SoundToxins	County Dock - East Sound	2021-05-18 12:50:00	Other	Tintinnid	sp.	Present
SoundToxins	County Dock - East Sound	2021-05-25 13:00:00	Diatom	Navicula	sp.	Present
SoundToxins	County Dock - East Sound	2021-05-25 13:00:00	Diatom	Asterionellopsis	sp.	Present
SoundToxins	County Dock - East Sound	2021-05-25 13:00:00	Other	Urochordata	sp.	Present
SoundToxins	County Dock - East Sound	2021-05-25 13:00:00	Diatom	Pseudo-nitzschia	spp.	Present
SoundToxins	County Dock - East Sound	2021-05-25 13:00:00	Diatom	Tropidoneis	antarctica var. polyplasta	Present
SoundToxins	County Dock - East Sound	2021-05-25 13:00:00	Other	Ciliate	sp.	Present
SoundToxins	County Dock - East Sound	2021-05-25 13:00:00	Dinoflagellate	Protoperidinium	spp.	Present
SoundToxins	County Dock - East Sound	2021-05-25 13:00:00	Diatom	Leptocylindrus	sp.	Present
SoundToxins	County Dock - East Sound	2021-05-25 13:00:00	Dinoflagellate	Scrippsiella	sp.	Present
SoundToxins	County Dock - East Sound	2021-05-25 13:00:00	Diatom	Eucampia	sp.	Present
SoundToxins	County Dock - East Sound	2021-05-25 13:00:00	Other	Tintinnid	sp.	Present
SoundToxins	County Dock - East Sound	2021-05-25 13:00:00	Dinoflagellate	Ceratium	fusus	Present
SoundToxins	County Dock - East Sound	2021-05-25 13:00:00	Diatom	Cylindrotheca	sp.	Present
SoundToxins	County Dock - East Sound	2021-05-25 13:00:00	Diatom	Chaetoceros	spp.	Bloom
SoundToxins	County Dock - East Sound	2021-05-25 13:00:00	Dinoflagellate	Dinophysis	spp.	Present
SoundToxins	County Dock - East Sound	2021-05-25 13:00:00	Diatom	Plagiogrammopsis	sp.	Present
SoundToxins	County Dock - East Sound	2021-06-01 13:00:00	Diatom	Thalassiosira	sp.	Present
SoundToxins	County Dock - East Sound	2021-06-01 13:00:00	Diatom	Pseudo-nitzschia	spp.	Present
SoundToxins	County Dock - East Sound	2021-06-01 13:00:00	Diatom	Asterionella	sp.	Present
SoundToxins	County Dock - East Sound	2021-06-01 13:00:00	Diatom	Chaetoceros	spp.	Bloom
SoundToxins	County Dock - East Sound	2021-06-01 13:00:00	Dinoflagellate	Protoperidinium	spp.	Present
SoundToxins	County Dock - East Sound	2021-06-01 13:00:00	Dinoflagellate	Dinophysis	spp.	Present
SoundToxins	County Dock - East Sound	2021-06-01 13:00:00	Silicoflagellate	Dictyocha	sp.	Present
SoundToxins	County Dock - East Sound	2021-06-01 13:00:00	Other	Tintinnid	sp.	Present
SoundToxins	County Dock - East Sound	2021-06-01 13:00:00	Other	Rotifer	sp.	Present
SoundToxins	County Dock - East Sound	2021-06-01 13:00:00	Diatom	Eucampia	sp.	Present
SoundToxins	County Dock - East Sound	2021-06-01 13:00:00	Other	Ciliate	sp.	Present
SoundToxins	County Dock - East Sound	2021-06-01 13:00:00	Diatom	Thalassionema	sp.	Present
SoundToxins	County Dock - East Sound	2021-06-01 13:00:00	Diatom	Pleurosigma	sp.	Present
SoundToxins	County Dock - East Sound	2021-06-08 10:00:00	Dinoflagellate	Dinophysis	acuminata	Present
SoundToxins	County Dock - East Sound	2021-06-08 10:00:00	Diatom	Licmophora	spp.	Present
SoundToxins	County Dock - East Sound	2021-06-08 10:00:00	Diatom	Pleurosigma	sp.	Present
SoundToxins	County Dock - East Sound	2021-06-08 10:00:00	Diatom	Odontella	sp.	Present
SoundToxins	County Dock - East Sound	2021-06-08 10:00:00	Diatom	Cylindrotheca	sp.	Present
SoundToxins	County Dock - East Sound	2021-06-08 10:00:00	Diatom	Corethron	sp.	Present
SoundToxins	County Dock - East Sound	2021-06-08 10:00:00	Diatom	Chaetoceros	sp.	Bloom
SoundToxins	County Dock - East Sound	2021-06-08 10:00:00	Diatom	Asterionellopsis	sp.	Common
SoundToxins	County Dock - East Sound	2021-06-08 10:00:00	Other	Ciliate	sp.	Present
SoundToxins	County Dock - East Sound	2021-06-08 10:00:00	Diatom	Thalassionema	sp.	Present
SoundToxins	County Dock - East Sound	2021-06-08 10:00:00	Diatom	Stephanopyxis	sp.	Present
SoundToxins	County Dock - East Sound	2021-06-08 10:00:00	Other	Heterosigma	akashiwo	Present
SoundToxins	County Dock - East Sound	2021-06-08 10:00:00	Diatom	Eucampia	zodiacus	Common
SoundToxins	County Dock - East Sound	2021-06-08 10:00:00	Diatom	Rhizosolenia	sp.	Present
SoundToxins	County Dock - East Sound	2021-06-15 11:45:00	Dinoflagellate	Ceratium	fusus	Present
SoundToxins	County Dock - East Sound	2021-06-15 11:45:00	Diatom	Rhizosolenia	sp.	Present
SoundToxins	County Dock - East Sound	2021-06-15 11:45:00	Diatom	Thalassionema	sp.	Present
SoundToxins	County Dock - East Sound	2021-06-15 11:45:00	Diatom	Thalassiosira	sp.	Present
SoundToxins	County Dock - East Sound	2021-06-15 11:45:00	Dinoflagellate	Heterocapsa	sp.	Present
SoundToxins	County Dock - East Sound	2021-06-15 11:45:00	Other	Copepod	sp.	Present
SoundToxins	County Dock - East Sound	2021-06-15 11:45:00	Diatom	Asteromphalus	sp.	Present
SoundToxins	County Dock - East Sound	2021-06-15 11:45:00	Diatom	Bacillaria	sp.	Present
SoundToxins	County Dock - East Sound	2021-06-15 11:45:00	Diatom	Cylindrotheca	sp.	Present
SoundToxins	County Dock - East Sound	2021-06-15 11:45:00	Diatom	Eucampia	sp.	Present
SoundToxins	County Dock - East Sound	2021-06-15 11:45:00	Diatom	Pleurosigma	sp.	Present
SoundToxins	County Dock - East Sound	2021-06-15 11:45:00	Diatom	Pseudo-nitzschia	sp.	Present
SoundToxins	County Dock - East Sound	2021-06-15 11:45:00	Dinoflagellate	Protoperidinium	spp.	Present
SoundToxins	County Dock - East Sound	2021-06-15 11:45:00	Diatom	Chaetoceros	spp.	Bloom
SoundToxins	County Dock - East Sound	2021-06-15 11:45:00	Dinoflagellate	Dinophysis	acuminata	Present
SoundToxins	County Dock - East Sound	2021-06-22 10:30:00	Diatom	Chaetoceros	socialis	Common
SoundToxins	County Dock - East Sound	2021-06-22 10:30:00	Diatom	Pseudo-nitzschia		Present
SoundToxins	County Dock - East Sound	2021-06-22 10:30:00	Diatom	Eucampia	zodiacus	Present
SoundToxins	County Dock - East Sound	2021-06-22 10:30:00	Diatom	Ditylum	brightwellii	Present
SoundToxins	County Dock - East Sound	2021-06-22 10:30:00	Diatom	Chaetoceros	debilis	Present
SoundToxins	County Dock - East Sound	2021-06-22 10:30:00	Diatom	Chaetoceros	danicus	Present
SoundToxins	County Dock - East Sound	2021-06-22 10:30:00	Diatom	Chaetoceros	spp.	Bloom
SoundToxins	County Dock - East Sound	2021-06-22 10:30:00	Diatom	Asterionellopsis	spp.	Present
SoundToxins	County Dock - East Sound	2021-06-22 10:30:00	Diatom	Licmophora	sp.	Present
SoundToxins	County Dock - East Sound	2021-06-22 10:30:00	Diatom	Leptocylindrus	sp.	Present
SoundToxins	County Dock - East Sound	2021-06-22 10:30:00	Diatom	Cylindrotheca	sp.	Common
SoundToxins	County Dock - East Sound	2021-06-22 10:30:00	Diatom	Unidentified Centric Diatom	sp.	Present
SoundToxins	County Dock - East Sound	2021-06-22 10:30:00	Dinoflagellate	Protoperidinium	sp.	Present
SoundToxins	County Dock - East Sound	2021-06-22 10:30:00	Diatom	Thalassiosira	sp.	Common
SoundToxins	County Dock - East Sound	2021-06-22 10:30:00	Diatom	Rhizosolenia	sp.	Common
SoundToxins	County Dock - East Sound	2021-06-29 10:30:00	Dinoflagellate	Protoperidinium	spp.	Common
SoundToxins	County Dock - East Sound	2021-06-29 10:30:00	Dinoflagellate	Noctiluca	scintillans	Present
SoundToxins	County Dock - East Sound	2021-06-29 10:30:00	Diatom	Cylindrotheca	sp.	Present
SoundToxins	County Dock - East Sound	2021-06-29 10:30:00	Diatom	Detonula	sp.	Present
SoundToxins	County Dock - East Sound	2021-06-29 10:30:00	Diatom	Ditylum	sp.	Present
SoundToxins	County Dock - East Sound	2021-06-29 10:30:00	Diatom	Eucampia	sp.	Present
SoundToxins	County Dock - East Sound	2021-06-29 10:30:00	Diatom	Leptocylindrus	sp.	Common
SoundToxins	County Dock - East Sound	2021-06-29 10:30:00	Dinoflagellate	Dinophysis	acuminata	Present
SoundToxins	County Dock - East Sound	2021-06-29 10:30:00	Diatom	Chaetoceros	spp.	Common
SoundToxins	County Dock - East Sound	2021-06-29 10:30:00	Other	Tintinnid	sp.	Present
SoundToxins	County Dock - East Sound	2021-06-29 10:30:00	Other	Rotifer	sp.	Present
SoundToxins	County Dock - East Sound	2021-06-29 10:30:00	Other	Copepod	sp.	Present
SoundToxins	County Dock - East Sound	2021-06-29 10:30:00	Diatom	Nitzschia	sp.	Present
SoundToxins	County Dock - East Sound	2021-06-29 10:30:00	Diatom	Navicula	sp.	Present
SoundToxins	County Dock - East Sound	2021-06-29 10:30:00	Diatom	Thalassiosira	sp.	Bloom
SoundToxins	County Dock - East Sound	2021-06-29 10:30:00	Diatom	Thalassionema	sp.	Present
SoundToxins	County Dock - East Sound	2021-06-29 10:30:00	Diatom	Stephanopyxis	sp.	Present
SoundToxins	County Dock - East Sound	2021-06-29 10:30:00	Diatom	Melosira	sp.	Present
SoundToxins	County Dock - East Sound	2021-06-29 10:30:00	Diatom	Rhizosolenia	sp.	Bloom
SoundToxins	County Dock - East Sound	2021-06-29 10:30:00	Dinoflagellate	Ceratium	fusus	Present
SoundToxins	County Dock - East Sound	2021-06-29 10:30:00	Diatom	Pseudo-nitzschia	spp.	Common
SoundToxins	County Dock - East Sound	2021-07-06 12:15:00	Diatom	Cylindrotheca	closterium	Present
SoundToxins	County Dock - East Sound	2021-07-06 12:15:00	Diatom	Chaetoceros	debilis	Present
SoundToxins	County Dock - East Sound	2021-07-06 12:15:00	Diatom	Eucampia	zodiacus	Present
SoundToxins	County Dock - East Sound	2021-07-06 12:15:00	Dinoflagellate	Noctiluca	scintillans	Common
SoundToxins	County Dock - East Sound	2021-07-06 12:15:00	Diatom	Ditylum	brightwellii	Present
SoundToxins	County Dock - East Sound	2021-07-06 12:15:00	Diatom	Chaetoceros	danicus	Present
SoundToxins	County Dock - East Sound	2021-07-06 12:15:00	Other	Heterosigma	akashiwo	Present
SoundToxins	County Dock - East Sound	2021-07-06 12:15:00	Dinoflagellate	Dinophysis	acuta	Present
SoundToxins	County Dock - East Sound	2021-07-06 12:15:00	Diatom	Pseudo-nitzschia	spp.	Common
SoundToxins	County Dock - East Sound	2021-07-06 12:15:00	Diatom	Leptocylindrus	spp.	Common
SoundToxins	County Dock - East Sound	2021-07-06 12:15:00	Diatom	Chaetoceros	spp.	Common
SoundToxins	County Dock - East Sound	2021-07-06 12:15:00	Dinoflagellate	Protoperidinium	spp.	Present
SoundToxins	County Dock - East Sound	2021-07-06 12:15:00	Diatom	Thalassiosira	spp.	Common
SoundToxins	County Dock - East Sound	2021-07-06 12:15:00	Diatom	Rhizosolenia	spp.	Common
SoundToxins	County Dock - East Sound	2021-07-06 12:15:00	Other	Rotifer	sp.	Present
SoundToxins	County Dock - East Sound	2021-07-06 12:15:00	Dinoflagellate	Gonyaulax	sp.	Present
SoundToxins	County Dock - East Sound	2021-07-06 12:15:00	Diatom	Stephanopyxis	sp.	Present
SoundToxins	County Dock - East Sound	2021-07-06 12:15:00	Dinoflagellate	Protoperidinium	steinii	Present
SoundToxins	County Dock - East Sound	2021-07-06 12:15:00	Dinoflagellate	Protoceratium	reticulatum	Present
SoundToxins	County Dock - East Sound	2021-07-15 14:20:00	Other	Rotifer	sp.	Present
SoundToxins	County Dock - East Sound	2021-07-15 14:20:00	Dinoflagellate	Ceratium	fusus	Present
SoundToxins	County Dock - East Sound	2021-07-15 14:20:00	Dinoflagellate	Protoperidinium	sp.	Present
SoundToxins	County Dock - East Sound	2021-07-15 14:20:00	Other	Heterosigma	akashiwo	Bloom
SoundToxins	County Dock - East Sound	2021-07-15 14:20:00	Dinoflagellate	Noctiluca	scintillans	Present
SoundToxins	County Dock - East Sound	2021-07-15 14:20:00	Diatom	Chaetoceros	sp.	Present
SoundToxins	County Dock - East Sound	2021-07-15 14:20:00	Other	Ciliate	spp.	Present
